# Structural modeling reveals the allosteric switch controlling the chitin utilization program of *Vibrio cholerae*

**DOI:** 10.1101/2025.04.22.650076

**Authors:** Holly S. Anderson, Ankur B. Dalia

## Abstract

Signal transduction by histidine kinases (HKs) is nearly ubiquitous in bacterial species. HKs can either sense ligands directly or indirectly via a cognate solute binding protein (SBP). The molecular basis for SBP-dependent signal reception, however, remains poorly understood in most cases. CBP and ChiS are the SBP-HK pair that activate the chitin utilization program of *Vibrio cholerae*. Here, we elucidate the molecular basis for allosteric regulation of CBP-ChiS by generating structural models of this complex in the unliganded and liganded states, which we support with extensive genetic, biochemical, and cell biological analysis. Our results reveal that ligand-binding induces a large conformational interface switch that is distinct from previously described SBP-HKs. Structural modeling suggests that similar interface switches may also regulate other uncharacterized SBP-HKs. Together, these results extend our understanding of signal transduction in bacterial species and highlight a new approach for uncovering the molecular basis of allostery in protein complexes.

**SIGNIFICANCE STATEMENT:** All living things use protein receptors to sense and respond to environmental changes via a process termed signal transduction. However, how these proteins sense environmental stimuli remains poorly understood in many cases. In this study, we study allosteric activation of the chitin sensor, ChiS, by chitin-binding protein, CBP, in *Vibrio cholerae* as a model system. Using a combination of structural modeling, genetics, and biochemistry we uncovered the molecular basis underlying CBP-ChiS allosteric regulation, which we find is distinct from previously described systems. This work expands our understanding of bacterial signal transduction and highlights an approach for uncovering new modes of allosteric regulation.
