## Supplementary material for "Structural modeling reveals the allosteric switch controlling the chitin utilization program of *Vibrio cholerae*": Dataset S2

### Sheet: Figure 2
Fig. 2B										Fig. 2C
Summary Statistics										Summary Statistics
	CBP WT ChiS ∆	CBP WT ChiS WT	CBP ∆ ChiS WT	CBP E401R ChiS WT	CBP WT ChiS R141E K145E	CBP E401R ChiS R141E K145E	CBP ∆ ChiS ∆	CBP ∆ ChiS R141E K145E			CBP WT ChiS WT (+PopZ)		CBP ∆ ChiS WT (+PopZ)		CBP E401R ChiS WT (+PopZ)		CBP WT ChiS R141E K145E (+PopZ)		CBP E401R ChiS R141E K145E (+PopZ)
											CBP-mCherry	ChiS-msfGFP-H3H4	CBP-mCherry	ChiS-msfGFP-H3H4	CBP-mCherry	ChiS-msfGFP-H3H4	CBP-mCherry	ChiS-msfGFP-H3H4	CBP-mCherry	ChiS-msfGFP-H3H4
#of values	3	3	3	3	3	3	3	3		Number of values	3	3	3	3	3	3	3	3	3	3
Minimum	0.0529	0.08513	16.71	7.279	4.944	0.2931	0.08777	36.67		Minimum	45.65	46.78	4.917	41.48	30.71	45.83	28.02	50.1	39.6	47.15
Maximum	0.09275	0.14	25.76	11.64	7.706	0.4375	0.09875	45.1		Maximum	60.82	60.76	10.98	59.75	34.36	48.14	35.68	59.23	55.96	59.57
Range	0.03985	0.05487	9.05	4.361	2.762	0.1444	0.01098	8.43		Range	15.17	13.98	6.068	18.28	3.655	2.307	7.661	9.128	16.36	12.42
Mean	0.07569	0.1121	22.49	9.298	6.19	0.3802	0.09156	41.59		Mean	51.84	52.44	7.466	48.6	32.49	46.92	32.08	54.66	45.94	53.34
Std. Deviation	0.02053	0.02744	5.023	2.198	1.401	0.07669	0.006233	4.387		Std. Deviation	7.96	7.361	3.148	9.783	1.829	1.16	3.85	4.564	8.783	6.212
Std. Error of Mean	0.01185	0.01585	2.9	1.269	0.8087	0.04428	0.003598	2.533		Std. Error of Mean	4.596	4.25	1.818	5.648	1.056	0.6696	2.223	2.635	5.071	3.587
Statistical Comparisons										Statistical Comparisons
Tukey's multiple comparisons test			Mean Diff.	95.00% CI of diff.	Significant?	Summary	Adjusted P Value			Unpaired t test	CBP WT ChiS WT (+PopZ)		CBP ∆ ChiS WT (+PopZ)		CBP E401R ChiS WT (+PopZ)		CBP WT ChiS R141E K145E (+PopZ)		CBP E401R ChiS R141E K145E (+PopZ)
CBP WT ChiS WT vs. CBP WT ChiS ∆			-0.1738	-0.4985 to 0.1510	No	ns	0.5976				CBP-mCherry/ChiS-msfGFP-H3H4		CBP-mCherry/ChiS-msfGFP-H3H4		CBP-mCherry/ChiS-msfGFP-H3H4		CBP-mCherry/ChiS-msfGFP-H3H4		CBP-mCherry/ChiS-msfGFP-H3H4
CBP WT ChiS WT vs. CBP ∆ ChiS WT			-2.303	-2.628 to -1.978	Yes	****	<0.0001			P value	0.9178		0.0018		0.0005		0.0033		0.2815
CBP WT ChiS WT vs. CBP E401R ChiS WT			-1.919	-2.244 to -1.595	Yes	****	<0.0001			P value summary	ns		**		***		**		ns
CBP WT ChiS WT vs. CBP WT ChiS R141E K145E			-1.743	-2.068 to -1.419	Yes	****	<0.0001			Significantly different (P < 0.05)?	No		Yes		Yes		Yes		No
CBP WT ChiS WT vs. CBP E401R ChiS R141E K145E			-0.5327	-0.8575 to -0.2080	Yes	***	0.0007			One- or two-tailed P value?	Two-tailed		Two-tailed		Two-tailed		Two-tailed		Two-tailed
CBP WT ChiS WT vs. CBP ∆ ChiS ∆			0.07987	-0.2449 to 0.4046	No	ns	0.9866			t, df	t=0.1099, df=4		t=7.352, df=4		t=10.38, df=4		t=6.272, df=4		t=1.244, df=4
CBP ∆ ChiS WT vs. CBP E401R ChiS WT			0.3837	0.05893 to 0.7084	Yes	*	0.015
CBP ∆ ChiS WT vs. CBP WT ChiS R141E K145E			0.5596	0.2349 to 0.8844	Yes	***	0.0004
CBP E401R ChiS WT vs. CBP E401R ChiS R141E K145E			1.387	1.062 to 1.711	Yes	****	<0.0001
CBP WT ChiS R141E K145E vs. CBP E401R ChiS R141E K145E			1.211	0.8860 to 1.535	Yes	****	<0.0001
CBP WT ChiS WT vs. CBP ∆ ChiS R141E K145E			-2.576	-2.889 to -2.263	Yes	****	<0.0001

### Sheet: Figure 3
Fig. 3B
Summary Statistics
	CBP WT ChiS T473A	CBP ∆ ChiS T473A	CBP W389A W539A ChiS T473A	CBP D251R ChiS T473A	CBP WT ChiS R146D T473A	CBP D251R ChiS R146D T473A
Number of values	3	3	3	3	3	3
Minimum	9.676	0.1483	0.0819	0.1151	0.07212	9.474
Maximum	34.34	0.2592	0.1162	0.2037	0.08208	12.73
Range	24.66	0.1109	0.0343	0.0886	0.00996	3.256
Mean	18.42	0.2132	0.1001	0.1447	0.07611	11.01
Std. Deviation	13.81	0.0578	0.01725	0.05112	0.005267	1.635
Std. Error of Mean	7.972	0.03337	0.009957	0.02952	0.003041	0.944
Statistical Comparisons
Tukey's multiple comparisons test			Mean Diff.	95.00% CI of diff.	Significant?	Summary	Adjusted P Value
CBP WT ChiS T473A vs. CBP ∆ ChiS T473A			1.874	1.458 to 2.290	Yes	****	<0.0001
CBP WT ChiS T473A vs. CBP W389A W539A ChiS T473A			2.195	1.779 to 2.611	Yes	****	<0.0001
CBP WT ChiS T473A vs. CBP D251R ChiS T473A			2.047	1.631 to 2.463	Yes	****	<0.0001
CBP WT ChiS T473A vs. CBP WT ChiS R146D T473A			2.31	1.894 to 2.726	Yes	****	<0.0001
CBP WT ChiS T473A vs. CBP D251R ChiS R146D T473A			0.1521	-0.2641 to 0.5682	No	ns	0.8159
CBP D251R ChiS T473A vs. CBP D251R ChiS R146D T473A			-1.895	-2.311 to -1.479	Yes	****	<0.0001
CBP WT ChiS R146D T473A vs. CBP D251R ChiS R146D T473A			-2.158	-2.574 to -1.742	Yes	****	<0.0001

### Sheet: Figure 4
Fig. 4B
Summary Statistics
	CBP WT ChiS T473A	CBP ∆ ChiS T473A	CBP W389A W539A ChiS T473A	CBP E401R ChiS T473A	CBP WT ChiS R141E K145E T473A	CBP E401R ChiS R141E K145E T473A
Number of values	3	3	3	3	3	3
Minimum	11.51	0.1427	0.08538	12.84	10.74	0.1241
Maximum	16.51	0.4004	0.1377	17.18	17.72	0.3679
Range	5	0.2577	0.05232	4.34	6.98	0.2438
Mean	14.15	0.2994	0.1126	15.67	13.74	0.2535
Std. Deviation	2.512	0.1376	0.02622	2.455	3.593	0.1226
Std. Error of Mean	1.45	0.07943	0.01514	1.418	2.074	0.07078
Statistical Comparisons
Tukey's multiple comparisons test			Mean Diff.	95.00% CI of diff.	Significant?	Summary	Adjusted P Value
CBP WT ChiS T473A vs. CBP ∆ ChiS T473A			1.71	1.272 to 2.149	Yes	****	<0.0001
CBP WT ChiS T473A vs. CBP W389A W539A ChiS T473A			2.103	1.664 to 2.542	Yes	****	<0.0001
CBP WT ChiS T473A vs. CBP E401R ChiS T473A			-0.04522	-0.4840 to 0.3936	No	ns	0.9992
CBP WT ChiS T473A vs. CBP WT ChiS R141E K145E T473A			0.0178	-0.4210 to 0.4566	No	ns	>0.9999
CBP WT ChiS T473A vs. CBP E401R ChiS R141E K145E T473A			1.783	1.344 to 2.222	Yes	****	<0.0001
CBP E401R ChiS T473A vs. CBP E401R ChiS R141E K145E T473A			1.828	1.390 to 2.267	Yes	****	<0.0001
CBP WT ChiS R141E K145E T473A vs. CBP E401R ChiS R141E K145E T473A			1.765	1.327 to 2.204	Yes	****	<0.0001

### Sheet: Figure 5
Fig. 5A
Summary Statistics
	CBP W389A W539A ChiS T473A			CBP ∆ ChiS T473A			CBP WT ChiS T473A			CBP D251R ChiS T473A			CBP E401R ChiS T473A			CBP WT ChiS R141E K145E T473A			CBP E401R ChiS R141E K145E T473A			CBP WT ChiS R146D T473A			CBP D251R ChiS R146D T473A
Time (hours)	Mean	Std. Deviation	# of Values	Mean	Std. Deviation	# of Values	Mean	Std. Deviation	# of Values	Mean	Std. Deviation	# of Values	Mean	Std. Deviation	# of Values	Mean	Std. Deviation	# of Values	Mean	Std. Deviation	# of Values	Mean	Std. Deviation	# of Values	Mean	Std. Deviation	# of Values
0	8.23333e+06	3.05996e+06	3	7700000	4.59021e+06	3	5.93333e+06	2.10079e+06	3	5.33333e+06	2.0108e+06	3	4.53333e+06	642910	3	5.26667e+06	461880	3	5100000	3.38083e+06	3	5.56667e+06	2.1362e+06	3	6.53333e+06	4.75114e+06	3
24	1.53333e+07	5.1316e+06	3	1.96667e+07	5.68624e+06	3	120000000	5.19615e+07	3	10800000	2.88444e+06	3	170000000	70000000	3	7.33333e+07	1.1547e+07	3	13000000	2000000	3	1.36667e+07	4.72582e+06	3	4.56667e+08	3.41955e+08	3
48	1.06667e+07	3.51188e+06	3	13000000	5.56776e+06	3	2.36667e+09	1.1547e+08	3	9.66667e+06	3.05505e+06	3	2.33333e+09	5.68624e+08	3	2600000000	1.73205e+08	3	11000000	5.2915e+06	3	9.63333e+06	2.5697e+06	3	3.36667e+09	5.50757e+08	3
72	14000000	3.4641e+06	3	14000000	1.73205e+06	3	2.86667e+09	1.25033e+09	3	169000000	1.52391e+08	3	3.83333e+09	3.21455e+08	3	4.13333e+09	8.73689e+08	3	17000000	2.64575e+06	3	16000000	6.55744e+06	3	4500000000	1.73205e+08	3
Fig. 5B
Summary Statistics
	CBP W389A W539A ChiS T473A		CBP ∆ ChiS T473A		CBP WT ChiS T473A		CBP D251R ChiS T473A		CBP E401R ChiS T473A		CBP WT ChiS R141E K145E T473A		CBP E401R ChiS R141E K145E T473A		CBP WT ChiS R146D T473A		CBP D251R ChiS R146D T473A
Number of values	5		5		5		5		4		4		5		5		5
Minimum	4e-09		3.03e-09		1.379e-06		3.077e-06		4e-05		5e-06		4e-09		4e-09		0.0002917
Maximum	1e-08		1.875e-07		0.0001067		2.36e-05		0.0002917		0.0001136		1.667e-08		9.091e-09		0.004286
Range	6e-09		1.845e-07		0.0001053		2.052e-05		0.0002517		0.0001086		1.267e-08		5.091e-09		0.003994
Mean	6.095e-09		4.154e-08		4.096e-05		1.136e-05		0.0001925		7.393e-05		7.337e-09		6.115e-09		0.002018
Std. Deviation	2.401e-09		8.161e-08		4.84e-05		8.235e-06		0.0001162		4.785e-05		5.317e-09		1.915e-09		0.001435
Std. Error of Mean	1.074e-09		3.65e-08		2.165e-05		3.683e-06		5.811e-05		2.392e-05		2.378e-09		8.565e-10		0.0006416
Statistical Comparisons
Tukey's multiple comparisons test					Mean Diff.	95.00% CI of diff.		Significant?	Summary	Adjusted P Value
CBP WT ChiS T473A vs. CBP W389A W539A ChiS T473A					-3.415	-4.430 to -2.400		Yes	****	<0.0001
CBP WT ChiS T473A vs. CBP ∆ ChiS T473A					-3.175	-4.190 to -2.159		Yes	****	<0.0001
CBP WT ChiS T473A vs. CBP D251R ChiS T473A					0.2215	-0.7936 to 1.237		No	ns	0.9981
CBP WT ChiS T473A vs. CBP E401R ChiS T473A					-1.004	-2.081 to 0.07264		No	ns	0.0834
CBP WT ChiS T473A vs. CBP WT ChiS R141E K145E T473A					-0.4853	-1.562 to 0.5913		No	ns	0.8516
CBP WT ChiS T473A vs. CBP E401R ChiS R141E K145E T473A					3.379	2.364 to 4.394		Yes	****	<0.0001
CBP WT ChiS T473A vs. CBP WT ChiS R146D T473A					3.406	2.391 to 4.421		Yes	****	<0.0001
CBP WT ChiS T473A vs. CBP D251R ChiS R146D T473A					-2.002	-3.017 to -0.9866		Yes	****	<0.0001
CBP D251R ChiS T473A vs. CBP D251R ChiS R146D T473A					-2.223	-3.238 to -1.208		Yes	****	<0.0001
CBP E401R ChiS T473A vs. CBP E401R ChiS R141E K145E T473A					4.383	3.306 to 5.460		Yes	****	<0.0001
CBP WT ChiS R141E K145E T473A vs. CBP E401R ChiS R141E K145E T473A					3.864	2.788 to 4.941		Yes	****	<0.0001
CBP WT ChiS R146D T473A vs. CBP D251R ChiS R146D T473A					-5.408	-6.423 to -4.393		Yes	****	<0.0001

### Sheet: Figure 6
Fig. 5C
Summary Statistics
	CBP ∆ ChiS WT	CBP WT ChiS T473A	CBP ∆ ChiS T473A	CBP D310C ChiS T473A	CBP WT ChiS Q243C T473A	CBP D310C ChiS Q243C T473A	CBP WT ChiS Y245C T473A	CBP D310C ChiS Y245C T473A
Number of values	3	3	3	3	3	3	3	3
Minimum	16.71	0.1547	0.5422	0.1108	0.9613	33.03	0.1847	0.3031
Maximum	25.76	0.1727	1.041	0.1505	1.359	40.89	0.271	0.3934
Range	9.05	0.018	0.4988	0.0397	0.3977	7.86	0.0863	0.0903
Mean	22.49	0.1631	0.733	0.1257	1.152	36.14	0.2396	0.3339
Std. Deviation	5.023	0.009067	0.2693	0.02165	0.1994	4.177	0.04773	0.05157
Std. Error of Mean	2.9	0.005235	0.1555	0.0125	0.1151	2.411	0.02756	0.02977
Statistical Comparisons
Tukey's multiple comparisons test			Mean Diff.	95.00% CI of diff.	Significant?	Summary	Adjusted P Value
CBP ∆ ChiS WT vs. CBP WT ChiS T473A			2.132	1.887 to 2.377	Yes	****	<0.0001
CBP ∆ ChiS WT vs. CBP ∆ ChiS T473A			1.497	1.252 to 1.742	Yes	****	<0.0001
CBP ∆ ChiS WT vs. CBP D310C ChiS T473A			2.249	2.004 to 2.494	Yes	****	<0.0001
CBP ∆ ChiS WT vs. CBP WT ChiS Q243C T473A			1.287	1.042 to 1.532	Yes	****	<0.0001
CBP ∆ ChiS WT vs. CBP D310C ChiS Q243C T473A			-0.2121	-0.4573 to 0.03298	No	ns	0.1164
CBP ∆ ChiS WT vs. CBP WT ChiS Y245C T473A			1.971	1.726 to 2.216	Yes	****	<0.0001
CBP ∆ ChiS WT vs. CBP D310C ChiS Y245C T473A			1.824	1.579 to 2.069	Yes	****	<0.0001
CBP D310C ChiS T473A vs. CBP D310C ChiS Q243C T473A			-2.461	-2.706 to -2.216	Yes	****	<0.0001
CBP WT ChiS Q243C T473A vs. CBP D310C ChiS Q243C T473A			-1.499	-1.744 to -1.254	Yes	****	<0.0001

### Sheet: Figure S7
Fig. S7
Summary Statistics
	CBP WT ChiS WT	CBP ∆ ChiS WT	CBP D251R ChiS WT	CBP WT ChiS R99D	CBP D231R ChiS WT	CBP R254E ChiS WT	CBP WT ChiS E81R	CBP ∆ ChiS R99D	CBP ∆ ChiS E81R	CBP E529R E530R ChiS WT	CBP ∆ ChiS R139E	CBP WT ChiS R139E	CBP WT ChiS R89E	CBP WT ChiS R146D	CBP ∆ ChiS R89E	CBP ∆ ChiS R146D	CBP ∆ ChiS Q243C	CBP ∆ ChiS Y245C
Number of values	3	3	3	3	3	3	3	3	3	3	3	3	3	3	3	3	3	3
Minimum	0.01792	4.017	0.03724	0.01531	0.007839	0.01229	0.06471	4.023	3.555	0.01152	3.887	0.2244	0.03197	0.02502	4.094	2.472	3.311	4.592
Maximum	0.02006	4.395	0.03912	0.01625	0.01431	0.015	0.07141	4.207	3.931	0.01462	4.141	0.2465	0.03821	0.03355	4.77	2.549	3.723	5.187
Range	0.002134	0.3785	0.001883	0.0009424	0.006467	0.002717	0.006704	0.1834	0.376	0.003102	0.2536	0.0221	0.006235	0.008534	0.6756	0.07668	0.4117	0.5946
Mean	0.01919	4.229	0.03798	0.01569	0.01071	0.01356	0.067	4.131	3.724	0.0134	4.039	0.2377	0.03449	0.02876	4.444	2.504	3.471	4.906
Std. Deviation	0.001124	0.1932	0.001002	0.0004962	0.003293	0.001365	0.003818	0.09561	0.1908	0.001649	0.1343	0.01168	0.003287	0.004362	0.3384	0.04021	0.221	0.2986
Std. Error of Mean	0.0006488	0.1116	0.0005787	0.0002865	0.001901	0.0007883	0.002205	0.0552	0.1102	0.0009519	0.07754	0.006742	0.001898	0.002519	0.1954	0.02322	0.1276	0.1724

### Sheet: Figure S8
Fig. S8
Summary Statistics	No Chitin						Chitin
	CBP WT ChiS WT	CBP WT ChiS T473A	CBP ∆ ChiS WT	CBP ∆ ChiS T473A	CBP W389A W539A ChiS WT	CBP W389A W539A ChiS T473A	CBP WT ChiS WT	CBP WT ChiS T473A	CBP ∆ ChiS WT	CBP ∆ ChiS T473A	CBP W389A W539A ChiS WT	CBP W389A W539A ChiS T473A
Number of values	3	3	3	3	3	3	3	3	3	3	3	3
Minimum	0.06223	0.04768	16.07	0.3407	0.1976	0.1097	9.749	13.51	6.973	0.1496	0.1517	0.08687
Maximum	0.1237	0.07804	19.03	0.8243	0.41	0.1647	11.02	23.11	16.03	0.2055	0.1845	0.1321
Range	0.06147	0.03036	2.96	0.4836	0.2124	0.055	1.271	9.6	9.057	0.0559	0.0328	0.04523
Mean	0.09888	0.06481	17.09	0.5518	0.2914	0.1382	10.46	17.47	10.3	0.1741	0.1669	0.1079
Std. Deviation	0.0324	0.01555	1.684	0.2476	0.1083	0.02756	0.6487	5.014	4.987	0.02857	0.01654	0.02278
Std. Error of Mean	0.0187	0.008978	0.972	0.1429	0.06255	0.01591	0.3745	2.895	2.879	0.01649	0.009549	0.01315
Statistical Comparisons
Tukey's multiple comparisons test			Mean Diff.	95.00% CI of diff.	Significant?	Summary	Adjusted P Value
CBP WT ChiS WT vs. CBP WT ChiS T473A - No Chitin			0.1743	-0.1974 to 0.5460	No	ns	0.63
CBP ∆ ChiS WT vs. CBP ∆ ChiS T473A - No Chitin			1.518	1.147 to 1.890	Yes	***	<0.001
CBP W389A W539A ChiS WT vs. CBP W389A W539A ChiS T473A - No Chitin			0.3102	-0.06148 to 0.6819	No	ns	0.12
CBP WT ChiS WT vs. CBP WT ChiS T473A - Chitin			-0.2121	-0.5046 to 0.08040	No	ns	0.22
CBP ∆ ChiS WT vs. CBP ∆ ChiS T473A - Chitin			1.745	1.452 to 2.037	Yes	***	<0.001
CBP W389A W539A ChiS WT vs. CBP W389A W539A ChiS T473A - Chitin			0.1944	-0.09810 to 0.4869	No	ns	0.29

### Sheet: Figure S9
Fig. S9B
Summary Statistics
	CBP WT ChiS T473A	CBP ∆ ChiS T473A	CBP W389A W539A ChiS T473A	CBP WT ChiS R99D T473A	CBP WT ChiS R139E T473A	CBP D231R ChiS T473A	CBP D231R ChiS R99D T473A	CBP D231R ChiS R139E T473A	CBP E529R E530R ChiS T473A	CBP E529R E530R ChiS R99D T473A	CBP WT ChiS T473A	CBP ∆ ChiS T473A	CBP W389A W539A ChiS T473A	CBP WT ChiS R89E T473A	CBP E401K ChiS T473A	CBP E401K ChiS R89E T473A
Number of values	3	3	3	3	3	3	3	3	3	3	3	3	3	3	3	3
Minimum	14.44	0.1483	0.1146	0.2392	0.1861	0.1043	0.1063	5.519	5.121	45.84	14.44	0.1483	0.1146	0.08886	0.1371	19.21
Maximum	34.34	0.4004	0.1377	0.269	0.7243	0.1109	0.1165	17.24	16.04	53.16	34.34	0.4004	0.1377	0.1154	0.1525	23.41
Range	19.9	0.2521	0.0231	0.0298	0.5382	0.0066	0.0102	11.72	10.92	7.32	19.9	0.2521	0.0231	0.02654	0.0154	4.2
Mean	21.76	0.3013	0.1228	0.2502	0.4377	0.1079	0.1122	11.1	10.67	50.48	21.76	0.3013	0.1228	0.1055	0.143	20.77
Std. Deviation	10.94	0.1344	0.0129	0.01636	0.2708	0.003341	0.005285	5.881	5.462	4.032	10.94	0.1344	0.0129	0.01446	0.008286	2.299
Std. Error of Mean	6.317	0.07759	0.007448	0.009445	0.1563	0.001929	0.003051	3.395	3.153	2.328	6.317	0.07759	0.007448	0.008351	0.004784	1.327
Statistical Comparisons
Tukey's multiple comparisons test			Mean Diff.	95.00% CI of diff.	Significant?	Summary	Adjusted P Value
CBP WT ChiS T473A vs. CBP ∆ ChiS T473A			1.863	1.351 to 2.375	Yes	***	<0.001
CBP WT ChiS T473A vs. CBP W389A W539A ChiS T473A			2.217	1.704 to 2.729	Yes	***	<0.001
CBP WT ChiS T473A vs. CBP WT ChiS R99D T473A			1.907	1.395 to 2.419	Yes	***	<0.001
CBP WT ChiS T473A vs. CBP WT ChiS R139E T473A			1.726	1.214 to 2.238	Yes	***	<0.001
CBP WT ChiS T473A vs. CBP D231R ChiS T473A			2.271	1.759 to 2.784	Yes	***	<0.001
CBP WT ChiS T473A vs. CBP D231R ChiS R99D T473A			2.255	1.743 to 2.767	Yes	***	<0.001
CBP WT ChiS T473A vs. CBP D231R ChiS R139E T473A			0.304	-0.2082 to 0.8161	No	ns	0.55
CBP WT ChiS T473A vs. CBP E529R E530R ChiS T473A			0.3209	-0.1912 to 0.8331	No	ns	0.48
CBP WT ChiS T473A vs. CBP E529R E530R ChiS R99D T473A			-0.3978	-0.9099 to 0.1144	No	ns	0.22
CBP WT ChiS T473A vs. CBP ∆ ChiS T473A			1.863	1.491 to 2.235	Yes	****	<0.0001
CBP WT ChiS T473A vs. CBP W389A W539A ChiS T473A			2.217	1.844 to 2.589	Yes	****	<0.0001
CBP WT ChiS T473A vs. CBP WT ChiS R89E T473A			2.284	1.912 to 2.657	Yes	****	<0.0001
CBP WT ChiS T473A vs. CBP E401K ChiS T473A			2.149	1.777 to 2.522	Yes	****	<0.0001
CBP WT ChiS T473A vs. CBP E401K ChiS R89E T473A			-0.01135	-0.3837 to 0.3610	No	ns	>0.9999

### Sheet: Figure S10
Fig. S10
Summary Statistics
	CBP ∆ ChiS WT	CBP ∆ ChiS T473A	CBP WT ChiS T473A	CBP ∆ ChiS R99D	CBP ∆ ChiS R139E	CBP ∆ ChiS E81R	CBP ∆ ChiS R89E	CBP ∆ ChiS R146D
Number of values	3	3	3	3	3	3	3	3
Minimum	4.018	0.09037	0.009059	0.08127	0.04355	0.5704	0.0552	0.01584
Maximum	4.039	0.1041	0.01205	0.09034	0.04989	0.7244	0.06681	0.01618
Range	0.02038	0.01373	0.002995	0.009074	0.006345	0.154	0.01162	0.0003386
Mean	4.025	0.09952	0.01006	0.08732	0.04778	0.6398	0.06294	0.01607
Std. Deviation	0.01162	0.007925	0.001729	0.005239	0.003663	0.07813	0.006706	0.0001955
Std. Error of Mean	0.006711	0.004576	0.0009983	0.003025	0.002115	0.04511	0.003872	0.0001129
