## Supplementary material for "Structural modeling reveals the allosteric switch controlling the chitin utilization program of *Vibrio cholerae*": Dataset S1

### Sheet: Raw Data - Salt Bridges
CBP-ChiS AF-M All Salt-Bridge Contacts across 5 independent models												CBP-ChiS AF3 All Salt-Bridge Contacts across 5 independent models
Finding intramodel H-bonds	Model	CBP Res	CBP ResN	CBP Atom	ChiS Monomer	ChiS Res	ChiS ResN	ChiS Atom	Distance (A)			Finding intramodel H-bonds	Model	CBP Res	CBP ResN	CBP Atom	ChiS Monomer	ChiS Res	ChiS ResN	ChiS Atom	Distance (A)
Constraints relaxed by 5 angstroms and 20 degrees	#1	R	254	NH2	ChiS1	E	81	OE1	2.757			Constraints relaxed by 5 angstroms and 20 degrees rotation	#1	R	254	NH1	ChiS1	D	101	OD1	7.041
	#2	R	254	NH1	ChiS1	E	81	OE2	5.432				#1	R	254	NH2	ChiS1	D	101	OD1	7.437
	#3	R	254	NH1	ChiS1	E	81	OE2	2.718				#2	R	254	NH2	ChiS1	D	101	OD1	7.617
	#4	R	254	NE	ChiS1	E	81	OE2	2.676				#3	R	254	NH1	ChiS1	D	101	OD1	6.992
	#5	R	254	NH1	ChiS1	E	81	OE2	2.722				#3	R	254	NH2	ChiS1	D	101	OD1	6.804
	#1	R	254	NH1	ChiS2	E	81	OE2	5.732				#4	R	254	NH1	ChiS1	D	101	OD1	7.442
	#2	R	254	NH2	ChiS2	E	81	OE1	2.693				#4	R	254	NH2	ChiS1	D	101	OD1	7.258
	#4	R	254	NH1	ChiS2	E	81	OE2	2.894				#5	R	254	NH1	ChiS1	D	101	OD1	7.418
	#4	R	254	NH2	ChiS2	E	81	OE2	3.413				#5	R	254	NH2	ChiS1	D	101	OD1	7.164
	#2	D	231	OD2	ChiS1	R	99	NH1	3.366				#1	K	411	NZ	ChiS2	D	216	OD1	7.591
	#2	D	231	OD2	ChiS1	R	139	NH1	2.692				#1	K	411	NZ	ChiS2	D	216	OD2	6.526
	#1	D	251	OD1	ChiS1	R	146	NH2	2.741				#2	K	411	NZ	ChiS2	D	216	OD2	7.473
	#2	D	251	OD2	ChiS1	R	146	NH2	2.817				#3	K	411	NZ	ChiS2	D	216	OD1	7.022
	#3	D	251	OD1	ChiS1	R	146	NH2	2.717				#3	K	411	NZ	ChiS2	D	216	OD2	5.786
	#4	D	251	OD1	ChiS1	R	146	NH2	2.719				#4	K	411	NZ	ChiS2	D	216	OD1	5.819
	#5	D	251	OD1	ChiS1	R	146	NH2	2.715				#4	K	411	NZ	ChiS2	D	216	OD2	4.874
	#1	D	253	OD1	ChiS1	R	139	NE	6.847				#5	K	411	NZ	ChiS2	D	216	OD1	6.782
	#1	D	253	OD2	ChiS1	R	139	NE	7.01				#5	K	411	NZ	ChiS2	D	216	OD2	5.543
	#1	D	253	OD1	ChiS1	R	139	NH2	5.457				#1	R	413	NH1	ChiS2	E	215	OE1	6.248
	#1	D	253	OD2	ChiS1	R	139	NH2	6.268				#1	R	413	NH1	ChiS2	E	215	OE2	4.909
	#3	D	253	OD1	ChiS1	R	139	NE	6.621				#1	R	413	NH2	ChiS2	E	215	OE2	4.006
	#3	D	253	OD2	ChiS1	R	139	NE	7.015				#2	R	413	NH1	ChiS2	E	215	OE2	5.268
	#3	D	253	OD1	ChiS1	R	139	NH2	5.426				#2	R	413	NH2	ChiS2	E	215	OE2	4.817
	#3	D	253	OD2	ChiS1	R	139	NH2	6.445				#3	R	413	NH1	ChiS2	E	215	OE1	6.026
	#4	D	253	OD1	ChiS1	R	139	NE	6.713				#3	R	413	NH2	ChiS2	E	215	OE2	3.481
	#4	D	253	OD2	ChiS1	R	139	NE	7.129				#3	R	413	NH2	ChiS2	D	216	OD2	6.98
	#4	D	253	OD1	ChiS1	R	139	NH2	5.458				#4	R	413	NH1	ChiS2	E	215	OE2	5.47
	#4	D	253	OD2	ChiS1	R	139	NH2	6.495				#4	R	413	NH2	ChiS2	E	215	OE2	4.229
	#5	D	253	OD1	ChiS1	R	139	NE	6.641				#4	R	413	NH2	ChiS2	D	216	OD2	6.791
	#5	D	253	OD2	ChiS1	R	139	NE	7.041				#5	R	413	NH1	ChiS2	E	215	OE1	5.114
	#5	D	253	OD1	ChiS1	R	139	NH2	5.471				#5	R	413	NH1	ChiS2	E	215	OE2	3.801
	#5	D	253	OD2	ChiS1	R	139	NH2	6.457				#5	R	413	NH2	ChiS2	E	215	OE2	2.933
	#1	D	310	OD1	ChiS1	K	145	NZ	5.04				#1	D	253	OD2	ChiS1	R	139	NH1	7.986
	#1	D	310	OD1	ChiS1	R	146	NH1	8.016				#1	D	253	OD2	ChiS1	R	139	NH2	7.628
	#3	D	310	OD1	ChiS1	K	145	NZ	5.146				#2	D	251	OD1	ChiS1	R	139	NH2	5.697
	#3	D	310	OD1	ChiS1	R	146	NH1	8.123				#1	E	401	OE1	ChiS1	R	141	NH1	2.664
	#4	D	310	OD1	ChiS1	K	145	NZ	5.213				#1	E	401	OE1	ChiS1	R	141	NH2	3.521
	#4	D	310	OD1	ChiS1	R	146	NH1	7.913				#2	E	401	OE1	ChiS1	R	141	NH1	2.879
	#5	D	310	OD1	ChiS1	K	145	NZ	5.101				#2	E	401	OE1	ChiS1	R	141	NH2	3.573
	#5	D	310	OD1	ChiS1	R	146	NH1	8.053				#2	E	401	OE2	ChiS1	R	141	NH2	2.698
	#2	E	401	OE1	ChiS1	R	89	NH1	2.737				#3	E	401	OE1	ChiS1	R	141	NH1	2.678
	#2	E	401	OE2	ChiS1	R	89	NH1	3.19				#3	E	401	OE1	ChiS1	R	141	NH2	3.594
	#2	E	401	OE1	ChiS1	R	89	NH2	2.808				#3	E	401	OE2	ChiS1	R	141	NH2	2.475
	#2	E	401	OE2	ChiS1	R	211	NH2	7.772				#4	E	401	OE1	ChiS1	R	141	NH1	2.802
	#1	E	529	OE2	ChiS1	R	99	NH1	2.692				#4	E	401	OE2	ChiS1	R	141	NH1	2.689
	#1	E	529	OE1	ChiS1	R	139	NH1	4.19				#4	E	401	OE2	ChiS1	R	141	NH2	2.493
	#3	E	529	OE2	ChiS1	R	99	NH1	2.815				#5	E	401	OE1	ChiS1	R	141	NH1	2.704
	#3	E	529	OE2	ChiS1	R	139	NH1	2.936				#5	E	401	OE1	ChiS1	R	141	NH2	3.599
	#4	E	529	OE2	ChiS1	R	99	NH1	2.841				#5	E	401	OE2	ChiS1	R	141	NH2	2.453
	#5	E	529	OE2	ChiS1	R	99	NH1	2.814				#1	E	401	OE1	ChiS1	K	145	NZ	3.872
	#5	E	529	OE2	ChiS1	R	139	NH1	2.93				#2	E	401	OE1	ChiS1	K	145	NZ	4.161
	#1	E	530	OE1	ChiS1	R	99	NH2	2.691				#3	E	401	OE1	ChiS1	K	145	NZ	3.437
	#1	E	530	OE1	ChiS1	R	139	NH1	7.278				#4	E	401	OE1	ChiS1	K	145	NZ	3.088
	#3	E	530	OE1	ChiS1	R	99	NH2	2.649				#5	E	401	OE1	ChiS1	K	145	NZ	3.443
	#3	E	530	OE1	ChiS1	R	139	NH1	6.75				#1	D	391	OD1	ChiS1	R	146	NH1	7.891
	#3	E	530	OE1	ChiS1	R	139	NH2	8.018				#5	E	426	OE2	ChiS2	R	89	NH1	7.768
	#4	E	530	OE1	ChiS1	R	99	NH1	2.994				#5	E	426	OE2	ChiS2	R	89	NH2	7.801
	#4	E	530	OE1	ChiS1	R	99	NH2	2.679
	#4	E	530	OE1	ChiS1	R	139	NH1	6.577
	#4	E	530	OE1	ChiS1	R	139	NH2	7.814
	#5	E	530	OE1	ChiS1	R	99	NH2	2.646
	#5	E	530	OE1	ChiS1	R	139	NH1	6.752
	#5	E	530	OE1	ChiS1	R	139	NH2	8.013
	#1	D	231	OD2	ChiS2	R	99	NH1	3.121
	#1	D	231	OD2	ChiS2	R	139	NH1	2.715
	#3	D	231	OD2	ChiS2	R	99	NH1	3.725
	#3	D	231	OD2	ChiS2	R	139	NH1	2.685
	#4	D	231	OD2	ChiS2	R	99	NH1	3.455
	#4	D	231	OD2	ChiS2	R	139	NH1	2.683
	#5	D	231	OD2	ChiS2	R	99	NH1	3.745
	#5	D	231	OD2	ChiS2	R	139	NH1	2.684
	#3	E	241	OE1	ChiS2	R	141	NH2	7.811
	#4	E	241	OE1	ChiS2	R	141	NH2	7.803
	#5	E	241	OE1	ChiS2	R	141	NH2	7.809
	#2	D	251	OD1	ChiS2	R	146	NH2	2.732
	#3	D	251	OD2	ChiS2	R	146	NE	6.164
	#3	D	251	OD2	ChiS2	R	146	NH2	5.516
	#4	D	251	OD2	ChiS2	R	146	NH2	3.189
	#5	D	251	OD2	ChiS2	R	146	NE	5.978
	#5	D	251	OD2	ChiS2	R	146	NH2	5.264
	#2	D	253	OD1	ChiS2	R	139	NE	6.76
	#2	D	253	OD2	ChiS2	R	139	NE	7.014
	#2	D	253	OD1	ChiS2	R	139	NH2	5.462
	#2	D	253	OD2	ChiS2	R	139	NH2	6.299
	#2	D	310	OD1	ChiS2	K	145	NZ	4.918
	#1	E	401	OE1	ChiS2	R	89	NH1	2.704
	#1	E	401	OE2	ChiS2	R	89	NH1	3.177
	#1	E	401	OE1	ChiS2	R	89	NH2	2.773
	#1	E	401	OE2	ChiS2	R	211	NH2	7.979
	#3	E	401	OE1	ChiS2	R	89	NH1	2.794
	#3	E	401	OE2	ChiS2	R	89	NH1	2.946
	#3	E	401	OE1	ChiS2	R	89	NH2	2.73
	#3	E	401	OE2	ChiS2	R	211	NH2	8.006
	#4	E	401	OE1	ChiS2	R	89	NH1	2.703
	#4	E	401	OE2	ChiS2	R	89	NH1	3.085
	#4	E	401	OE1	ChiS2	R	89	NH2	2.726
	#4	E	401	OE2	ChiS2	R	211	NH2	7.827
	#5	E	401	OE1	ChiS2	R	89	NH1	2.79
	#5	E	401	OE2	ChiS2	R	89	NH1	2.943
	#5	E	401	OE1	ChiS2	R	89	NH2	2.731
	#5	E	401	OE2	ChiS2	R	211	NH2	8.006
	#2	E	529	OE2	ChiS2	R	99	NH1	2.664
	#2	E	530	OE1	ChiS2	R	99	NH2	2.647
	#2	E	530	OE1	ChiS2	R	139	NH1	6.939
	#2	E	530	OE1	ChiS2	R	139	NH2	8.115

### Sheet: Analyzed - Salt Bridge Contacts
AF-M model contact analysis Top (orange); AF3 model contact analysis Bottom (blue); Salt-bridge contacts that were <4 Angstroms and in >3 models had their distance measured in the alternative conformation for both ChiS monomers. Shortest possible distance averaged across 5 independent models.	AF-M model contacts - Distances within AF-M model averaged across models
	CBP Res	CBP ResN	CBP Atom	ChiS Monomer	ChiS Res	ChiS ResN	ChiS Atom	Distance 1 (A)	Distance 2 (A)	Distance 3 (A)	Distance 4 (A)	Distance 5 (A)	Distance Avg	Std Dev
	D	231	OD2	ChiS2	R	139	NH1	2.683	2.684	2.685	2.692	2.715	2.6918	0.0134425
	D	231	OD2	ChiS2	R	99	NH1	3.121	3.366	3.455	3.725	3.745	3.4824	0.261115
	D	251	OD1	ChiS1	R	146	NH2	2.715	2.717	2.719	2.732	2.741	2.7248	0.0112339
	R	254	NH1	ChiS1	E	81	OE2	2.718	2.722	2.894	3.074	3.474	2.9764	0.314409
	E	401	OE1	ChiS2	R	89	NH1	2.703	2.704	2.737	2.79	2.794	2.7456	0.0445343
	E	529	OE2	ChiS2	R	99	NH1	2.664	2.692	2.814	2.815	2.841	2.7652	0.0809426
	E	530	OE1	ChiS1	R	99	NH2	2.646	2.647	2.649	2.679	2.691	2.6624	0.0210903
	AF-M model contacts - Distances within AF3 model averaged across models
	CBP Res	CBP ResN	CBP Atom	ChiS Monomer	ChiS Res	ChiS ResN	ChiS Atom	Distance 1 (A)	Distance 2 (A)	Distance 3 (A)	Distance 4 (A)	Distance 5 (A)	Distance Avg	Std Dev
	D	231	OD2	ChiS1	R	139	NH1	16.315	14.973	14.963	12.169	15.437	14.7714	1.55528
	D	231	OD2	ChiS1	R	99	NH1	15.412	12.7	12.063	12.07	12.458	12.9406	1.40772
	D	251	OD1	ChiS1	R	146	NH2	19.305	19.476	19.452	18.442	19.457	19.2264	0.4438
	R	254	NH1	ChiS2	E	81	OE2	24.049	26.111	26.055	25.489	24.372	25.2152	0.955732
	E	401	OE1	ChiS2	R	89	NH1	27.123	27.048	27.346	27.667	27.296	27.296	0.240611
	E	529	OE2	ChiS1	R	99	NH1	19.279	18.75	19.059	18.838	19.386	19.0624	0.273676
	E	530	OE1	ChiS1	R	99	NH2	23.504	22.597	21.607	21.213	21.621	22.1084	0.932353
	AF3 model contacts - Distances within AF3 model averaged across models
	CBP Res	CBP ResN	CBP Atom	ChiS Monomer	ChiS Res	ChiS ResN	ChiS Atom	Distance 1 (A)	Distance 2 (A)	Distance 3 (A)	Distance 4 (A)	Distance 5 (A)	Distance Avg	Std Dev
	E	401	OE1	ChiS1	R	141	NH1	2.664	2.678	2.704	2.802	2.879	2.7454	0.0921075
	E	401	OE1	ChiS1	K	145	NZ	3.088	3.437	3.443	3.872	4.146	3.5972	0.413951
	AF3 model contacts - Distances within AF-M model averaged across models
	CBP Res	CBP ResN	CBP Atom	ChiS Monomer	ChiS Res	ChiS ResN	ChiS Atom	Distance 1 (A)	Distance 2 (A)	Distance 3 (A)	Distance 4 (A)	Distance 5 (A)	Distance Avg	Std Dev
	E	401	OE1	ChiS1	R	141	NH1	26.35	26.218	26.62	26.72	26.609	26.5034	0.210147
	E	401	OE1	ChiS1	K	145	NZ	20.682	20.605	21.018	21.054	20.986	20.869	0.209033

### Sheet: AF-M a-carbon Distances
CBP-ChiS AF-M Predicted Contacts across 5 independent models in AF-M									CBP-ChiS AF-M Predicted Contacts across 5 independent models in AF3
CBP Residue	ChiS Residue	Distance 1 (A)	Distance 2 (A)	Distance 3 (A)	Distance 4 (A)	Distance 5 (A)	Distance Avg		CBP Residue	ChiS Residue	Distance 1 (A)	Distance 2 (A)	Distance 3 (A)	Distance 4 (A)	Distance 5 (A)	Distance Avg
N229	V135	10.096	9.925	9.967	9.95	9.976	9.9828		N229	V135	19.86	22.375	21.253	21.663	19.673	20.9648
D231	R99	10.539	10.77	10.577	10.781	10.574	10.6482		D231	R99	17.155	17.163	17.961	17.679	18.976	17.7868
D231	R139	6.667	6.508	6.558	6.511	6.563	6.5614		D231	R139	18.327	18.002	18.327	18.645	18.945	18.4492
G235	L142	7.137	6.92	7.043	6.921	7.057	7.0156		G235	L142	23.27	24.483	22.809	22.369	21.948	22.9758
N239	L142	9.802	9.943	9.911	9.942	9.915	9.9026		N239	L142	28.99	29.927	27.888	27.046	27.286	28.2274
P250	Y91	7.687	7.618	7.617	7.62	7.593	7.627		P250	Y91	7.715	7.154	7.568	7.298	6.423	7.2316
D251	R146	11.548	11.409	11.507	11.415	11.499	11.4756		D251	R146	18.906	19.212	18.716	19.128	18.937	18.9798
D253	Y91	5.673	5.605	5.674	5.61	5.733	5.659		D253	Y91	15.546	15.475	14.69	14.785	15.206	15.1404
R254	E81	8.999	8.666	8.921	8.606	8.81	8.8004		R254	A85	21.312	21.239	20.509	20.347	20.609	20.8032
R254	A85	6.137	5.904	6.057	5.882	6.089	6.0138		R254	R146	23.732	24.316	23.379	23.659	23.253	23.6678
R254	R146	9.196	9.338	9.424	9.336	9.262	9.3112		R254	Y147	24.464	24.874	23.973	24.29	23.511	24.2224
R254	Y147	10.829	10.852	10.925	10.852	10.78	10.8476		R254	E81	27.019	26.907	26.176	25.957	26.207	26.4532
T255	R146	7.998	7.909	8.055	7.883	8.17	8.003		T255	R146	23.15	23.363	22.683	23.056	22.5	22.9504
A257	Y91	7.359	7.254	7.189	7.259	7.176	7.2474		A257	Y91	17.812	17.494	16.399	16.404	17.149	17.0516
A258	Q242	8.392	8.436	8.531	8.439	8.521	8.4638		A258	Q242	27.075	26.61	25.175	24.764	25.912	25.9072
A259	Q243	8.876	8.774	9.033	8.777	9.033	8.8986		A259	Q243	25.359	25.015	23.116	22.442	23.986	23.9836
P261	Y245	9.23	9.103	9.399	9.106	9.4	9.2476		P261	Y245	27.769	26.325	24.539	24.136	26.011	25.756
Q306	K145	11.945	12.487	12.392	12.485	12.387	12.3392		Q306	K145	21.227	21.435	21.07	20.969	21.077	21.1556
T307	Q243	7.133	7.155	7.056	7.151	7.07	7.113		T307	Q243	26.554	26.784	26.393	26.46	25.949	26.428
T307	Y245	9.612	9.477	9.368	9.478	9.375	9.462		T307	Y245	29.801	30.398	29.83	30.938	30.354	30.2642
D310	Q243	9.326	9.236	9.206	9.238	9.214	9.244		D310	Q243	27.414	27.557	27.591	28.042	27.995	27.7198
I311	F90	7.81	7.61	7.584	7.613	7.588	7.641		I311	Y91	13.64	13.287	13.44	13.511	13.425	13.4606
I311	Y91	8.786	8.583	8.601	8.588	8.588	8.6292		I311	F90	16.053	15.268	15.742	15.961	15.599	15.7246
I311	H247	10.833	10.762	10.674	10.767	10.679	10.743		I311	H247	23.142	22.708	22.917	23.335	23.046	23.0296
A312	Y91	8.693	8.451	8.462	8.447	8.449	8.5004		A312	Y91	12.739	11.914	12.826	12.54	11.922	12.3882
Y314	Y91	9.949	9.903	9.881	9.904	9.838	9.895		Y314	Y91	11.909	10.686	12.037	11.013	10.595	11.248
Y314	R146	8.884	8.985	9.081	8.988	9.092	9.006		Y314	R146	16.876	16.856	16.952	17.394	17.056	17.0268
T390	Y91	8.85	8.73	8.774	8.723	8.773	8.77		T390	Y91	10.987	10.775	11.126	11.638	11.17	11.1392
T390	R99	12.195	12.141	12.174	12.152	12.178	12.168		T390	R99	17.787	17.876	18.109	18.294	18.489	18.111
D391	Y91	9.785	9.678	9.688	9.674	9.675	9.7		D391	Y91	12.299	11.6	12.436	12.379	11.843	12.1114
N394	F90	6.316	6.171	6.195	6.163	6.192	6.2074		N394	Y91	14.123	13.694	14.104	14.462	13.855	14.0476
N394	Y91	8.962	8.808	8.877	8.802	8.872	8.8642		N394	F90	17.71	17.236	17.647	17.908	17.329	17.566
Q397	R89	10.663	10.542	10.61	10.534	10.607	10.5912		Q397	F90	20.414	21.289	22.127	21.751	21.276	21.3714
Q397	F90	8.855	8.722	8.83	8.719	8.83	8.7912		Q397	R89	21.693	22.116	22.752	22.597	22.097	22.251
L398	F90	9.277	9.094	9.149	9.091	9.149	9.152		L398	F90	22.427	21.841	22.301	22.365	21.787	22.1442
E401	R89	12.922	12.82	12.853	12.813	12.85	12.8516		E401	R89	27.364	27.667	28.108	27.807	27.741	27.7374
Q402	Y245	10.683	10.763	10.668	10.759	10.671	10.7088		Q402	Y245	25.099	25.194	24.81	24.606	24.543	24.8504
E529	R99	10.192	10.245	10.427	10.245	10.457	10.3132		E529	V135	23.604	24.935	23.808	23.612	24.241	24.04
E529	V135	10.218	9.775	9.885	9.77	9.86	9.9016		E529	R99	26.373	26.765	26.327	26.283	25.688	26.2872
E529	R139	12.163	11.801	11.872	11.803	11.881	11.904		E529	R139	26.713	27.455	26.819	26.581	26.785	26.8706
E530	R99	10.183	10.05	10.282	10.051	10.294	10.172		E530	R99	29.011	29.51	28.871	28.942	28.305	28.9278
